# Trait divergence and trade-offs among Brassicaceae species differing in elevational distribution

**DOI:** 10.1101/2022.02.02.478839

**Authors:** Alessio Maccagni, Yvonne Willi

## Abstract

Species have restricted geographic distributions and the causes are still largely unknown. Temperature has long been associated with distribution limits, suggesting that there are ubiquitous constraints to the evolution of the climate niche. Here we investigated the traits involved in such constraints by macroevolutionary comparisons involving around 100 Brassicaceae species differing in elevational distribution. Plants were grown under three temperature treatments (regular frost, mild, regular heat) and phenotyped for phenological, morphological and thermal resistance traits. Trait values were analysed by assessing the effect of temperature and elevational distribution, by comparing models of evolutionary trajectories, and by correlative approaches to identify trade-offs. Analyses pointed to size, leaf morphology and growth under heat as among the most discriminating traits between low- and high-elevation species, with high-elevation species growing faster under the occurrence of regular heat bouts, at the cost of much reduced size. Mixed models and evolutionary models supported adaptive divergence for these traits, and correlation analysis indicated their involvement in moderate trade-offs. Finally, we found asymmetry in trait evolution, with evolvability across traits being 50% less constrained under regular frost. Overall, results suggest that trade-offs between traits under adaptive divergence contribute to the disparate distribution of species along the elevational gradient.
