## Supplementary material for "Trait divergence and trade-offs among Brassicaceae species differing in elevational distribution": A1_M01_TradeOffs_ListTaxa_ForSub.xlsx

### Sheet: A1_ListSpecies
Supplementary material - A1: List of species used
List of taxa (species and subspecies) used in the study. Names of species are according to www.infoflora.ch v. 2020, or www.brassibase.cos.uni-heidelberg.de v. 2020. Information on the sampling sites includes: the locality with the abbreviation for Canton, the coordinates (X, Y, CH1903 / LV03), the date of sampling, the internal code (sample_ID, University of Basel, Plant Ecology and Evolutionary…
Species name (InfoFlora, 2020)	Species name (BrassiBase, 2020)	Locality (Canton)	CoordinateCH_X	CoordinateCH_Y	Sampling date	Sample ID	Sowing		Elevational class
Alliaria petiolata		Neuchâtel (NE)	561591	205541	2015-06-30	0014	S1	S2	low
Alliaria petiolata		Birsfelden (BL)	614764	266636	2015-07-06	0015	S1	S2	low
Alyssoides utriculata		Saillon (VS)	580227	113193	2016-06-14	0035	S1	S2	low
Alyssoides utriculata		Salvan(VS)	567965	107502	2016-06-14	0036	S1	S2	low
Alyssum alyssoides		Mt-Noble (VS)	598143	118772	2016-06-22	0040	S1	S2	low
Alyssum alyssoides		Zermatt (VS)	624175	97320	2016-08-06	0097	S1	S2	low
Alyssum argenteum		Vollèges (VS)	576478	103311	2016-08-06	0091	S1	-	low
Alyssum montanum		Kleinlützel (SO)	598326	254717	2015-06-18	0008	S1	S2	low
Alyssum montanum		Waldenburg (BL)	620438	246779	2015-06-21	0010	S1	S2	low
Arabidopsis thaliana		Buseno (GR)	728849	125853	2016-06-05	0028	S1	S2	low
Arabidopsis thaliana		Basel (BS)	611323	270231	2017-05-10	0209	S1	S2	low
Arabis alpina subsp. alpina		Medels (GR)	704617	159917	2016-08-10	0103	S1	S2	high
Arabis alpina subsp. alpina		Wildhaus Alt St. Johann (SG)	745411	234162	2016-09-15	0151	S1	S2	high
Arabis auriculata		Rochefort (NE)	550864	203089	2016-07-29	0128	S1	S2	low
Arabis bellidifolia subsp. stellulata	Arabis stellulata	Val Müstair (GR)	828677	159977	2017-08-29	0228	S1	S2	high
Arabis bellidifolia subsp. stellulata	Arabis stellulata	Obergoms (VS)	672460	147169	2017-09-28	0237	S1	S2	high
Arabis caerulea		Zermatt (VS)	628345	96957	2016-09-13	0147	S1	S2	high
Arabis caerulea		Lischana / Scuol (GR)	821865	182995	2016-09-19	0162	S1	S2	high
Arabis ciliata		Zermatt (VS)	627610	95860	2016-08-27	0144	S1	S2	high
Arabis ciliata		Capriasca (TI)	717931	106862	2017-06-12	0211	S1	S2	high
Arabis collina		Pazzallo (TI)	716881	92806	2017-07-10	0215	S1	S2	low
Arabis nova		Grächen (VS)	629868	115937	2016-07-15	0094	S1	S2	high
Arabis nova		Poschiavo (GR)	802776	132669	2016-07-20	0111	S1	S2	high
Arabis rosea		Orbe (VD)	530723	175380	2016-07-28	0127	S1	S2	low
Arabis rosea		Neuchâtel (NE)	562486	205572	2017-07-19	0218	S1	S2	low
Arabis sagittata		Rovio (TI)	720922	88939	2015-07-09	0016	S1	S2	low
Arabis sagittata		Montcherand (VD)	527776	175762	2016-08-28	0138	S1	S2	low
Arabis serpillifolia		Kandersteg (BE)	617371	146771	2016-08-12	0135	S1	S2	high
Arabis subcoriacea	Arabis soyeri subsp. subcoriacea	Olivone (TI)	705007	156062	2016-08-04	0101	S1	S2	high
Arabis subcoriacea	Arabis soyeri subsp. subcoriacea	Davos (GR)	781892	186834	2016-07-19	0110	S1	S2	high
Arabis turrita	Pseudoturritis turrita	Dorenaz (VS)	569818	110242	2015-06-24	0011	S1	S2	low
Arabis turrita	Pseudoturritis turrita	Castel San Pietro (TI)	722265	79753	2016-07-09	0067	S1	S2	low
Aurinia saxatilis		Grimisuat (VS)	594866	121911	2016-06-07	0025	-	S2	low
Barbarea intermedia		Eggiwil (BE)	628398	190904	2016-07-19	0123	S1	S2	low
Barbarea intermedia		Alpnach (OW)	662034	203445	2016-09-30	0167	S1	S2	low
Barbarea verna		Kloten (ZH)	685568	255345	2017-06-21	0199	S1	S2	low
Barbarea vulgaris		Mendrisio (TI)	721454	85770	2016-08-09	0102	S1	S2	low
Barbarea vulgaris		Hauterive (FR)	575744	179966	2016-07-23	0125	S1	S2	low
Berteroa incana		Gampel (VS)	623277	128518	2016-07-20	0084	S1	S2	low
Berteroa incana		Cugy (FR)	557867	184245	2016-08-09	0133	S1	S2	low
Biscutella laevigata		Poschiavo (GR)	797429	142775	2016-08-22	0116	S1	S2	high
Biscutella laevigata		Olivone (TI)	705860	156026	2017-08-02	0219	S1	S2	high
Bunias orientalis		Villa / Ayent (VS)	598198	125000	2016-07-20	0083	S1	S2	low
Bunias orientalis		Scuol (GR)	817267	186490	2016-08-11	0141	S1	S2	low
Camelina microcarpa		Mt-Noble (VS)	598139	118776	2016-06-21	0039	S1	S2	low
Capsella bursa-pastoris		Pambio-Noranco (Lugano) (TI)	715433	93240	2016-05-05	0026	S1	S2	low
Capsella bursa-pastoris		Pfungen (ZH)	689611	263695	2016-06-09	0055	S1	S2	low
Capsella rubella		Melano (TI)	719561	87042	2016-05-27	0027	S1	S2	low
Capsella rubella		Fribourg (FR)	578511	184861	2016-05-15	0030	S1	S2	low
Cardamine alpina		Poschiavo (GR)	799654	141514	2016-09-02	0119	S1	S2	high
Cardamine alpina		Bedretto (TI)	673084	147930	2017-09-28	0239	S1	S2	high
Cardamine amara		Dardagny (GE)	489128	116835	2015-06-17	0007	S1	S2	low
Cardamine amara		Poschiavo (GR)	798402	143407	2016-09-02	0118	S1	S2	low
Cardamine asarifolia		Brusio (GR)	807864	128262	2016-08-05	0114	S1	S2	high
Cardamine bulbifera		Castel San Pietro (TI)	722494	79876	2016-06-14	0045	S1	-	low
Cardamine heptaphylla		Mezzovico (TI)	715266	105837	2017-06-03	0206	S1	S2	low
Cardamine hirsuta		Neuchâtel (NE)	561595	205520	2015-04-28	0001	S1	S2	low
Cardamine hirsuta		Zug (ZG)	679912	225784	2015-05-05	0002	S1	S2	low
Cardamine impatiens		Neunkirch (SH)	679282	280541	2016-07-03	0057	S1	S2	low
Cardamine impatiens		Castel San Pietro (TI)	722528	79912	2017-06-03	0207	S1	S2	low
Cardamine kitaibelii		Melano (TI)	720357	87404	2016-06-07	0043	S1	S2	low
Cardamine kitaibelii		Braunwald (GL)	717835	198579	2016-07-31	0080	S1	S2	low
Cardamine matthioli		Turtmann (VS)	619789	127867	2015-05-28	0020	S1	S2	low
Cardamine matthioli		Origlio (TI)	716543	101102	2017-05-25	0212	S1	S2	low
Cardamine pratensis		Rodi (TI)	700313	149468	2017-06-21	0214	-	S2	low
Cardamine resedifolia		Zermatt (VS)	629656	95873	2016-08-06	0095	S1	S2	high
Cardamine resedifolia		Poschiavo (GR)	797461	142862	2016-08-05	0113	S1	S2	high
Cardamine trifolia		Jegenstorf (BE)	606036	212293	2017-06-11	0201	S1	S2	low
Cardamine trifolia		Rossinière (VD)	571740	145371	2017-06-30	0203	S1	S2	low
Cardaminopsis arenosa subsp. arenosa	Arabidopsis arenosa subsp.arenosa	Fribourg (FR)	578953	183152	2015-06-16	0006	S1	S2	low
Cardaminopsis arenosa subsp. arenosa	Arabidopsis arenosa subsp.arenosa	Airolo (TI)	691068	153647	2015-06-29	0013	S1	S2	low
Cardaminopsis arenosa subsp. borbasii	Arabidopsis arenosa subsp. borbasii	Eggiwil (BE)	628591	190689	2016-07-20	0124	S1	S2	low
Cardaminopsis arenosa subsp. borbasii	Arabidopsis arenosa subsp. borbasii	Muriaux (JU)	564224	231847	2016-08-10	0134	S1	S2	low
Cardaminopsis halleri	Arabidopsis halleri	Beride (TI)	708081	95566	2016-06-12	0044	S1	S2	high
Cardaminopsis halleri	Arabidopsis halleri	St. Moritz (GR)	785255	152806	2016-08-10	0115	S1	S2	high
Cardaria draba	Lepidium draba	Uvrier (VS)	598373	122127	2016-07-08	0062	S1	S2	low
Clypeola jonthlaspi		Sion gare (VS)	593823	119521	2016-05-07	0023	S1	S2	low
Cochlearia pyrenaica		Plaffeien (FR)	593454	169104	2016-09-12	0160	S1	S2	high
Cochlearia pyrenaica		Kandersteg (BE)	617835	147964	2017-07-28	0226	S1	S2	high
Descurainia sophia		Sion (VS)	593080	118720	2016-06-06	0024	S1	S2	low
Diplotaxis tenuifolia		Turtig (VS)	626679	128123	2016-08-03	0089	S1	S2	low
Diplotaxis tenuifolia		Arzo (TI)	717292	82151	2016-07-27	0100	S1	S2	low
Draba aizoides		Trimbach (SO)	634083	247700	2016-05-27	0033	S1	S2	high
Draba aizoides		Zermatt (VS)	626380	92415	2016-08-28	0145	S1	S2	high
Draba dubia		Quinto (TI)	695022	154237	2016-07-19	0075	S1	S2	high
Draba dubia		Zermatt (VS)	626542	92458	2016-09-14	0150	S1	S2	high
Draba fladnizensis		Scuol (GR)	814057	189300	2017-07-21	0225	S1	S2	high
Draba fladnizensis		Zermatt (VS)	627711	96727	2017-08-30	0233	S1	S2	high
Draba hoppeana		Zermatt (VS)	628394	96951	2016-09-13	0148	S1	S2	high
Draba hoppeana		Lischana / Scuol (GR)	821857	182969	2016-09-19	0163	S1	S2	high
Draba muralis	Drabella muralis	Maroggia (TI)	718942	88085	2017-04-15	0196	S1	S2	low
Draba muralis	Drabella muralis	Uster (ZH)	699287	244107	2017-06-21	0202	S1	S2	low
Draba nemorosa		Gampel (VS)	624849	128499	2015-06-18	0009	S1	S2	high
Draba nemorosa		Ardez (GR)	812333	184787	2016-06-14	0056	S1	S2	high
Draba siliquosa		Zermatt (VS)	627286	96017	2016-08-07	0081	S1	S2	high
Draba siliquosa		Pontresina (GR)	797531	143496	2016-08-04	0112	S1	S2	high
Draba tomentosa		Wildhaus Alt St. Johann (SG)	745826	234180	2016-08-24	0142	S1	S2	high
Draba tomentosa		Val Müstair (GR)	827974	159730	2017-08-29	0229	S1	S2	high
Erophila praecox	Draba verna	Fribourg (FR)	578476	185388	2016-05-17	0031	S1	S2	low
Erophila praecox	Draba verna	Origlio (TI)	716594	101509	2017-04-21	0204	S1	S2	low
Erophila verna	Draba verna	Zürich (ZH)	683182	250983	2016-04-29	0029	S1	S2	low
Erophila verna	Draba verna	Pambio-Noranco (TI)	715686	93883	2017-04-09	0197	S1	S2	low
Erucastrum gallicum		Hauterive (FR)	575746	179963	2016-07-27	0126	S1	S2	low
Erucastrum nasturtiifolium		Grimisuat (VS)	595950	122730	2016-06-15	0038	S1	S2	low
Erysimum cheiranthoides		St. Moritz (GR)	784896	152459	2016-08-22	0117	S1	S2	low
Erysimum cheiri		Grandson (VD)	539537	184588	2016-08-07	0131	-	S2	low
Erysimum rhaeticum		Erschmatt (VS)	618888	130403	2016-07-24	0087	S1	S2	low
Euclidium syriacum		Äscher Wildkirchli (AI)	749384	238773	2016-07-27	0078	S1	-	low
Fourraea alpina		Arzo (TI)	717154	82402	2016-07-09	0068	S1	S2	low
Fourraea alpina		San Bernardino (GR)	735773	147364	2017-08-15	0221	S1	S2	low
Hesperis matronalis		Claro (TI)	721419	124864	2016-08-11	0105	S1	S2	low
Hesperis matronalis		Castel San Pietro (TI)	722289	79996	2016-08-22	0108	S1	S2	low
Hirschfeldia incana		St. Gallen (SG)	745409	254139	2016-09-22	0154	S1	S2	low
Hirschfeldia incana		Alpnach (OW)	667905	203028	2017-09-07	0236	S1	S2	low
Hornungia petraea		Noiraigue (NE)	546256	200495	2016-05-25	0032	S1	S2	low
Hornungia petraea		Leuk-Susten (VS)	617923	128537	2017-04-18	0198	S1	S2	low
Hugueninia tanacetifolia	Descurainia tanacetifolia	Evolène (VS)	603630	95100	2016-08-25	0099	S1	S2	high
Hugueninia tanacetifolia	Descurainia tanacetifolia	Bourg St. Pierre (VS)	579084	79819	2016-10-04	0140	S1	S2	high
Iberis saxatilis		Albinen (VS)	615413	131042	2016-07-06	0060	S1	S2	high
Isatis tinctoria		Uvrier / Sion (VS)	598686	121360	2016-06-13	0034	S1	S2	low
Kernera saxatilis		Seewis (GR)	756696	204989	2016-07-04	0065	S1	S2	high
Kernera saxatilis		Pazzallo (TI)	716937	92864	2017-06-19	0213	S1	S2	high
Lepidium campestre		Sion (VS)	592525	119410	2016-06-26	0041	S1	S2	low
Lepidium campestre		Chavornay (VD)	533922	174531	2016-07-14	0121	S1	S2	low
Lepidium virginicum		Sion (VS)	593057	118711	2016-06-15	0037	S1	S2	low
Lepidium virginicum		Chiasso (TI)	722264	77061	2017-09-26	0240	S1	S2	low
Lunaria annua		Castel San Pietro (TI)	722264	79770	2016-07-18	0074	S1	S2	low
Lunaria rediviva		Valcolla (TI)	720988	103824	2016-07-14	0071	S1	S2	low
Lunaria rediviva		Alpstein (AI)	748461	236788	2016-09-16	0153	S1	S2	low
Matthiola valesiaca	Matthiola fruticulosa subsp. valesiaca	Leuk-Susten (VS)	612684	128703	2016-07-01	0058	S1	S2	low
Matthiola valesiaca	Matthiola fruticulosa subsp. valesiaca	Binn - Twingi (VS)	656250	134655	2016-08-04	0090	S1	S2	low
Murbeckiella pinnatifida		Trient (VS)	563730	97869	2017-08-25	0224	S1	S2	high
Murbeckiella pinnatifida		Bourg St.Pierre (VS)	579478	80468	2017-08-18	0232	S1	S2	high
Nasturtium officinale		Novazzano (TI)	720802	77306	2016-06-27	0051	S1	S2	low
Nasturtium officinale		Saillon (VS)	579797	113019	2016-07-15	0082	S1	S2	low
Neslia paniculata		Mont Noble (VS)	599348	116068	2017-07-25	0216	S1	S2	low
Neslia paniculata		Ried-Brig (VS)	643901	130119	2017-07-11	0217	S1	S2	low
Petrocallis pyrenaica		Wildhaus Alt St. Johann (SG)	745826	234192	2016-09-15	0152	S1	S2	high
Petrocallis pyrenaica		Erlenbach i.S. (BE)	607550	171414	2017-08-17	0227	S1	S2	high
Prizelago alpina subsp. alpina	Hornungia alpina subsp. alpina	Rougemont (VD)	582054	145461	2016-08-30	0139	S1	S2	high
Prizelago alpina subsp. alpina	Hornungia alpina subsp. alpina	Davos (GR)	781167	187882	2016-09-23	0166	S1	S2	high
Prizelago alpina subsp. brevicaulis	Hornungia alpina subsp. brevicaulis	Zermatt (VS)	626516	92449	2016-08-28	0146	S1	S2	high
Prizelago alpina subsp. brevicaulis	Hornungia alpina subsp. brevicaulis	Lischana / Scuol (GR)	821861	182962	2016-09-19	0164	S1	S2	high
Rorippa islandica		Hérémence (VS)	594313	111885	2017-09-11	0234	S1	S2	high
Rorippa islandica		Ollon (VD)	571675	130713	2017-09-06	0235	S1	S2	high
Rorippa palustris		Zermatt (VS)	624008	96835	2016-09-29	0158	S1	S2	low
Rorippa palustris		Molina Buseno (GR)	728687	125431	2017-09-28	0241	S1	S2	low
Rorippa stylosa	Rorippa pyrenaica	Motto Blenio (TI)	718203	143828	2017-08-04	0220	S1	S2	low
Rorippa stylosa	Rorippa pyrenaica	Naters (VS)	642237	132234	2017-07-01	0230	S1	S2	low
Rorippa sylvestris		Kerzers (FR)	580503	204771	2016-09-13	0161	S1	S2	low
Rorippa sylvestris		St. Margrethen (SG)	763628	259144	2017-07-31	0231	S1	S2	low
Sinapis arvensis		Grimisuat (VS)	595005	121820	2016-07-08	0063	S1	S2	low
Sinapis arvensis		Allschwill (BL)	608124	265683	2017-06-07	0208	S1	S2	low
Sisymbrium altissimum		Drône / Savièse	594354	122573	2016-07-22	0086	S1	S2	low
Sisymbrium austriacum		St. Moritz (GR)	784982	152574	2016-09-03	0120	S1	S2	low
Sisymbrium austriacum		Ayent (VS)	598945	125780	2017-06-20	0200	S1	S2	low
Sisymbrium irio		Sion (VS)	594280	119740	2016-05-03	0022	S1	S2	low
Sisymbrium irio		Zürich (ZH)	682792	253196	2016-07-07	0066	S1	S2	low
Sisymbrium officinale		Botyre (VS)	597485	124840	2016-07-22	0085	S1	S2	low
Sisymbrium officinale		Zürich (ZH)	682877	249379	2016-06-29	0092	S1	S2	low
Sisymbrium orientale		Chavornay (VD)	533922	174531	2016-07-14	0122	S1	S2	low
Sisymbrium strictissimum		Scuol (GR)	818795	186661	2016-09-27	0156	S1	S2	low
Thlaspi alliaceum		Bottmingen (BL)	610899	262489	2015-05-29	0003	S1	S2	low
Thlaspi alliaceum		Flaach (ZH)	685513	269933	2015-06-02	0004	S1	S2	low
Thlaspi arvense		Sion (VS)	592520	119405	2016-06-26	0042	S1	S2	low
Thlaspi arvense		Grandcour (VD)	560218	190847	2016-06-30	0054	S1	S2	low
Thlaspi brachypetalum	Noccaea brachypetala	Amsteg (UR)	692138	178151	2015-06-09	0005	S1	S2	high
Thlaspi brachypetalum	Noccaea brachypetala	Escholzmatt (LU)	636902	196739	2016-06-20	0048	S1	S2	high
Thlaspi caerulescens	Noccaea caerulescens	Les Echadex (VD)	506122	152055	2015-06-26	0012	S1	S2	high
Thlaspi caerulescens	Noccaea caerulescens	Gorgier (NE)	546896	198076	2015-07-10	0017	S1	S2	high
Thlaspi perfoliatum	Microthlaspi perfoliatum	Ayent (VS)	597489	124557	2016-04-28	0021	S1	S2	low
Thlaspi perfoliatum	Microthlaspi perfoliatum	Meride (TI)	716550	84397	2017-04-30	0205	S1	S2	low
Thlaspi rotundifolium subsp. corymbosum	Noccaea corymbosa	San Vittore (GR)	725534	128858	2016-08-14	0106	S1	S2	high
Thlaspi rotundifolium subsp. corymbosum	Noccaea corymbosa	Zermatt (VS)	619070	92681	2016-09-08	0243	S1	S2	high
Thlaspi rotundifolium subsp. rotundifolium	Noccaea rotundifolia	Braunwald (GL)	717104	201724	2016-07-30	0079	S1	S2	high
Thlaspi rotundifolium subsp. rotundifolium	Noccaea rotundifolia	Wildhaus Alt St. Johann (SG)	745436	234181	2016-08-24	0143	S1	S2	high
Thlaspi sylvium	Noccaea sylvia	Zermatt (VS)	628599	95709	2016-08-06	0096	S1	S2	high
Turritis glabra		Mont Noble (VS)	600970	115870	2016-08-19	0098	S1	S2	low
Turritis glabra		Tengia (TI)	706887	147659	2017-08-22	0223	S1	S2	low
